# EryDB: a transcriptomic profile database for erythropoiesis and erythroid-related diseases

**DOI:** 10.1101/2023.12.22.572961

**Authors:** Guangmin Zheng, Song Wu, Zhaojun Zhang, Zijuan Xin, Lijuan Zhang, Siqi Zhao, Jing Wu, Yanxia Liu, Meng Li, Xiuyan Ruan, Yiming Bao, Hongzhu Qu, Xiangdong Fang

## Abstract

Erythropoiesis is a finely regulated and complex process that involves multiple transformations from hematopoietic stem cells to mature red blood cells at hematopoietic sites from the embryonic to the adult stages. Investigations into its molecular mechanisms have generated a wealth of expression data, including bulk and single-cell RNA sequencing data. A comprehensively integrated and well-curated erythropoiesis-specific database will greatly facilitate the mining of gene expression data and enable large-scale research of erythropoiesis and erythroid related diseases. Here, we present EryDB, an open-access and comprehensive database dedicated to the collection, integration, analysis, and visualization of transcriptomic data for erythropoiesis and erythroid-related diseases. Currently, the database includes expertly curated quality-assured data of 3,803 samples and 1,187,119 single cells derived from 107 public studies of three species (*Homo sapiens*, *Mus musculus*, and *Danio rerio*), nine tissue types, and five diseases. EryDB provides users with the ability to not only browse the molecular features of erythropoiesis between tissues and species, but also perform computational analyses of single-cell and bulk RNA sequencing data, thus serving as a convenient platform for customized queries and analyses. EryDB v1.0 is freely accessible at https://ngdc.cncb.ac.cn/EryDB/home.
