## Supplementary material for "EryDB: a transcriptomic profile database for erythropoiesis and erythroid-related diseases": Table S1

### Sheet: Supplementary table 1
	Table S1 All erythroid related datasets in EryDB
Dataset ID	Source ID	Tissue	Sequencing type	Cell number	Sample number	Title	Organism	Status	PMID
ERY000001	GSE68981	Bone Marrow (BM)	Bulk		786	Single Cell Transcriptomics Reveals Multi-Dimensional Heterogeneity in Early Hematopoietic Precursors	Mus musculus	Public on Dec 24, 2016	28003475
ERY000002	GSE111860	Induced Pluripotent Stem Cells (iPSC)	Single Cell	728	728	Single cell transcriptomic profiling provides insight into maturational and developmental status of pluripotent stem cell-derived erythroblasts	Homo sapiens	Public on Jul 31, 2018	30108108
ERY000003	GSE112692	Peripheral Blood (PB)	Bulk		373	Use single cell RNA sequencing to study the molecular siganature of primary human Megakaryocytic-erythroid progenitor	Homo sapiens	Public on Nov 02, 2018	30463007
ERY000004	GSE117225	Embryonic Fetal Liver (EMFL)	Bulk		192	Single cell RNA sequencing of primary-isolated erythroid progenitors [BFUE & CFUE]	Mus musculus	Public on Mar 01, 2019	30827895
ERY000005	GSE107653	Embryonic Fetal Liver (EMFL)	Bulk		175	Single Cell RNA Sequencing Analysis of Mouse E14.5 Fetal Liver Runx1 P2-hCD4 plus and minus MEPs and CMPs	Mus musculus	Public on Dec 05, 2017	29300724
ERY000006	GSE94898	Bone Marrow (BM)	Bulk		127	Heme and GATA1 coordinately regulate erythroid differentiation [RNA-seq]	Mus musculus	Public on Feb 07, 2019	30530752
ERY000007	GSE116177	Bone Marrow (BM)	Bulk		102	Haemopedia: Mouse Haematopoietic Gene Expression	Mus musculus	Public on Nov 29, 2018	30395284
ERY000008	GSE156793	Embryonic Fetal Adrenal (EMFA), Embryonic Fetal Pancreas (EMFP), Embryonic Fetal Spleen (EMFS), Embryonic Fetal Heart (EMFH), Embryonic Fetal Liver (EMFL), Embryonic Fetal Muscle (EMFL), Embryonic Fetal Intestine (EMFI), Embryonic Fetal Kdney (EMFK), Embryonic Fetal Stomach (EMFST)	Single Cell	46707	72	A human cell atlas of fetal gene expression	Homo sapiens	Public on Nov 01, 2020	33184181
ERY000009	GSE157591	Bone Marrow (BM)	Single Cell	8250	52	MYC Promotes Bone Marrow Stem Cell Dysfunction in Fanconi Anemia	Homo sapiens	Public on Sep 08, 2020	32997960
ERY000010	GSE117232	Embryonic Fetal Liver (EMFL)	Bulk		52	Single cell RNA sequencing of primary-isolated erythroid progenitors [daughter cells]	Mus musculus	Public on Mar 01, 2019	30827895
ERY000011	GSE107218	Peripheral Blood (PB), Cord Blood (CB)	Bulk		48	Developmental differences between neonatal and adult human erythropoiesis	Homo sapiens	Public on Dec 28, 2017	29274096
ERY000012	GSE124363	Peripheral Blood (PB)	Bulk		40	Large-scale in vitro production of red blood cells from human peripheral blood mononuclear cells	Homo sapiens	Public on Nov 25, 2019	31698463
ERY000013	GSE120509_1	Embryo (EM)	Bulk		36	Multi-dimensional transcriptome analysis of an intact hematopoietic organ for HSPC expansion [RNA-seq]	Danio rerio	Public on Apr 23, 2019	31042481,33785593
ERY000014	GSE120509_2	Embryo (EM)	Bulk		36	Multi-dimensional transcriptome analysis of an intact hematopoietic organ for HSPC expansion [RNA-seq]	Danio rerio	Public on Apr 23, 2019	31042481,33785593
ERY000015	GSE144052	Cell Line (HUDEP-2), Peripheral Blood (PB)	Bulk		30	Understanding Heterogeneity of Fetal Hemoglobin Induction through Comparative Analysis of F- and A-erythroblasts	Homo sapiens	Public on May 01, 2020	32268371
ERY000016	PMID34644394	Cord Blood (CB)	Bulk		30	Regulatory association of long noncoding RNAs and chromatin accessibility facilitates erythroid differentiation	Homo sapiens	Public on Dec 14, 2021	34644394
ERY000017	GSE115678	Peripheral Blood (PB)	Bulk		28	Integrated epigenomic and transcriptomic profiling of terminal human erythropoiesis [RNA-seq]	Homo sapiens	Public on Mar 31, 2019	31189107
ERY000018	GSE145668	Bone Marrow (BM)	Single Cell	11456	27	Single cell transcriptome from aplastic anemia (AA) and healthy donors [3' RNA-seq]	Homo sapiens	Public on Mar 31, 2021	33763704
ERY000019	GSE120578	Embryo (EM), Kidney (KID)	Bulk		24	Multi-dimensional transcriptome analysis of an intact hematopoietic organ for HSPC expansion [Bulk RNA-seq]	Danio rerio	Public on Apr 23, 2019	31042481,33785593
ERY000020	GSE76234	Cord Blood (CB)	Bulk		24	Distinct routes of lineage development reshape the human blood hierarchy across ontogeny	Homo sapiens	Public on Jan 23, 2016	26541609
ERY000021	GSE90878	Embryonic Fetal Liver (EMFL), Bone Marrow (BM)	Bulk		24	An erythroid-specific enhancer of ATP2B4 mediates red blood cell hydration and malaria susceptibility [RNA-seq]	Homo sapiens	Public on Jun 23, 2017	28570605
ERY000022	GSE119365	Embryonic Fetal Liver (EMFL)	Bulk		21	Iron and Heme Coordinate Erythropoiesis through HRI-Mediated Regulation of Protein Translation and Gene Expression	Mus musculus	Public on Sep 03, 2018	31033440
ERY000023	GSE120379	Cell Line (BRC5)	Bulk		21	Deep proteomic analysis of murine erythroid differentiation	Mus musculus	Public on Apr 20, 2020	32282884
ERY000024	GSE59859	Cell Line (MEL)	Bulk		21	Control of developmentally primed erythroid genes by combinatorial corepressor actions	Mus musculus	Public on Nov 19, 2015	26593974
ERY000025	GSE74977_1	Cell Line (HUDEP)	Bulk		20	The LRF/ZBTB7A transcription factor is a BCL11A-independent repressor of fetal hemoglobin	Homo sapiens	Public on Jan 15, 2016	26816381
ERY000026	GSE74977_2	Spleen (SP)	Bulk		20	The LRF/ZBTB7A transcription factor is a BCL11A-independent repressor of fetal hemoglobin	Mus musculus	Public on Jan 15, 2016	26816381
ERY000027	GSE95372	Cell Line (HEL)	Bulk		20	N6-methyladenosine mRNA marking promotes selective translation of regulons required for human erythropoiesis [RNA-Seq]	Homo sapiens	Public on Aug 12, 2019	31601799
ERY000028	GSE60050	Bone Marrow (BM)	Bulk		19	Gene expression alteration in Dnmt3aKO-Idh2 mutant double mutant HSPCs	Mus musculus	Public on Aug 04, 2017	27300438
ERY000029	GSE109434	Embryonic Fetal Liver (EMFL)	Bulk		18	Knockdown of Tis7 in mouse erythroblasts	Mus musculus	Public on Jan 01, 2019	29634759
ERY000030	GSE153764	Cell Line (HUDEP-2)	Bulk		18	ATF4 regulates MYB to increase g-globin in response to loss of β-globin [RNA-seq]	Homo sapiens	Public on Jul 26, 2020	32755585
ERY000031	GSE60101	Spleen (SP)	Bulk		16	Chromatin state dynamics during blood formation (RNA-Seq)	Mus musculus	Public on Aug 08, 2014	25103404
ERY000032	GSE74053	Embryonic Fetal Liver (EMFL), Bone Marrow (BM)	Bulk		16	RNA-seq transcriptional profiling in human primary fetal and adult CD34+ hematopoietic stem/progenitor cells (HSPCs) erythroid progenitor cells (ProEs)	Homo sapiens	Public on May 15, 2017	28504707
ERY000033	GSE53983_1	Bone Marrow (BM), Cord Blood (CB)	Bulk		15	Global Transcriptome Analyses of Mammalian Terminal Erythroid Differentiation	Homo sapiens	Public on Mar 19, 2014	24637361,24497530
ERY000034	GSE59089	Embryonic Fetal Liver (EMFL)	Bulk		15	RNA-seq transcriptional profiling in primary human erythroid progenitor cells upon shRNA-mediated knockdown of PRC2 core subunits	Homo sapiens	Public on Jan 01, 2015	25578878
ERY000035	PMID31597962	Embryonic Fetal Liver (EMFL)	Single Cell	113063	14	Decoding human fetal liver haematopoiesis	Homo sapiens	Public on Apr 9, 2020	31597962
ERY000036	GSE133181	Bone Marrow (BM)	Single Cell	54171	13	Single cell transcriptome analysis of normal, Thalassemia and sickle cell donors' bone marrow CD34+ cells	Homo sapiens	Public on Oct 01, 2019	31697810
ERY000037	GSE100912	Kidney (KID)	Bulk		12	Dissecting hematopoietic and renal cell heterogeneity in adult zebrafish at single cell resolution using RNA sequencing [bulk RNA-seq]	Danio rerio	Public on Aug 04, 2017	28878000
ERY000038	GSE108354	Spleen (SP)	Bulk		12	A Forward Genetic Screen Targeting the Endothelium Reveals a Regulatory Role for the Lipid Kinase Pi4ka in Myelo- and Erythropoiesis [clonality]	Mus musculus	Public on Jan 30, 2018	29386109
ERY000039	GSE113053	Bone Marrow (BM)	Bulk		12	Hemeatopoietic stem cells but not multipotent progenitors drive erythropoiesis during chronic erythroid stress in EPO transgenic mice	Mus musculus	Public on May 11, 2018	29754961
ERY000040	GSE119264	Bone Marrow (BM)	Bulk		12	Changes in CD34 and Erythroid Progenitor Transcriptome After RUNX3 Kock-down	Homo sapiens	Public on Mar 01, 2019	31171641
ERY000041	GSE139336	Bone Marrow (BM), Spleen (SP)	Bulk		12	Prospective isolation of radiation induced erythroid stress progenitors reveals unique transcriptomic and epigenetic signatures enabling increased erythroid output	Mus musculus	Public on Jan 03, 2020	31919074
ERY000042	GSE53983_2	Bone Marrow (BM), Cord Blood (CB)	Bulk		12	Global Transcriptome Analyses of Mammalian Terminal Erythroid Differentiation	Mus musculus	Public on Mar 19, 2014	24637361,24497530
ERY000043	GSE68958	Bone Marrow (BM)	Bulk		12	RUNX1B expression distinguishes megakaryocytic and erythroid lineage fate in adult hematopoiesis	Mus musculus	Public on Jan 04, 2016	26808730
ERY000044	GSE74371	Embryo (EM)	Bulk		12	GATA-1 and heme regulate the erythroid cell transcriptome.	Mus musculus	Public on Jan 07, 2016	26698166
ERY000045	GSE93256	Cord Blood (CB)	Bulk		12	LIN28A Over-expression RNAseq	Homo sapiens	Public on Feb 01, 2017	23798711
ERY000046	GSE142867	Bone Marrow (BM)	Bulk		10	HIF-1 directly induces TET3 expression to redistribute 5-hydroxymethylcytosine and induce erythroid gene expression in hypoxia [RNA-seq]	Homo sapiens	Public on Feb 01, 2020	32634239
ERY000047	GSE89754	Bone Marrow (BM), Embryonic Fetal Liver (EMFL)	Single Cell	28224	9	Population snapshots predict early haematopoietic and erythroid hierarchies	Mus musculus	Public on Feb 21, 2018	29466336,29463712
ERY000048	GSE156441	Bone Marrow (BM)	Single Cell	41415	9	Mechanisms of failing erythropoiesis in Diamond-Blackfan anemia revealed by single cell profiling of human bone marrow progenitors	Homo sapiens	Public on Aug 31, 2021	34516827
ERY000049	CRA002443	Embryonic Fetal Liver (EMFL)	Single Cell	403061	9	Comparative analysis of cell lineage differentiation during hepatogenesis in humans and mice at the single-cell transcriptome level	Homo sapiens	Public on 2020-08-17	32690901
ERY000050	GSE124164	Cord Blood (CB)	Bulk		9	GATA factor-mediated gene regulation in human erythropoiesis (RNA-Seq)	Homo sapiens	Public on Apr 10, 2020	32283524
ERY000051	GSE128268	Cord Blood (CB)	Bulk		9	A Unique Epigenomic Landscape Defines Human Erythropoiesis (RNA-seq)	Homo sapiens	Public on Sep 11, 2019	31509757
ERY000052	GSE129603	Peripheral Blood (PB)	Bulk		9	Gene-Centric Functional Dissection of Human Genetic Variation Uncovers Regulators of Hematopoiesis	Homo sapiens	Public on Apr 11, 2019	31070582
ERY000053	GSE165870	Bone Marrow (BM)	Bulk		9	Bulk RNA-seq of aplastic anemia (AA) and healthy donors	Homo sapiens	Public on Mar 31, 2021	33763704
ERY000054	GSE49843	Bone Marrow (BM)	Bulk		9	TRIM28 is essential for erythroblast differentiation in the mouse	Mus musculus	Public on Oct 04, 2013	24092935
ERY000055	GSE61566	Cord Blood (CB)	Bulk		9	Isolation and Transcriptome Analyses of Human Erythroid Progenitors: BFU-E and CFU-E	Homo sapiens	Public on Oct 30, 2014	25339359
ERY000056	GSE97870	Spleen (SP)	Bulk		9	Tissue-specific CTCF/Cohesin-mediated chromatin architecture delimits enhancer interactions and function in vivo (RNA-Seq)	Mus musculus	Public on Jun 14, 2017	28737770
ERY000057	GSE102182	Embryonic Fetal Liver (EMFL), Peripheral Blood (PB)	Bulk		8	Developmental stage specific chromosome architecture in human erythroid cells (RNA-seq)	Homo sapiens	Public on Sep 18, 2017	28916711
ERY000058	GSE107594	Cord Blood (CB)	Bulk		8	HMGA2 Promotes Long-Term Engraftment and Myelo-Erythroid Differentiation of Human Hematopoietic Stem and Progenitor Cells	Homo sapiens	Public on Dec 01, 2018	30808686
ERY000059	GSE119315	Cord Blood (CB)	Bulk		8	RNA Sequencing Facilitates Quantitative Analysis of differentially expressed genes during human erythroipoiesis	Homo sapiens	Public on Oct 30, 2018	30349036
ERY000060	GSE131809	Cord Blood (CB)	Bulk		8	Control of human hemoglobin switching by LIN28B-mediated regulation of BCL11A translation (Ribo-seq, RNA-seq)	Homo sapiens	Public on Nov 16, 2019	31959994
ERY000061	GSE54602	Peripheral Blood (PB)	Bulk		8	Developmental transcriptome analysis of human erythropoiesis	Homo sapiens	Public on May 05, 2014	24781209,25115705
ERY000062	GSE63703	Peripheral Blood (PB)	Bulk		8	Short and Long RNA sequencing of human mature erythrocytes	Homo sapiens	Public on Nov 19, 2015	26573221
ERY000063	GSE87127	Embryonic Fetal Liver (EMFL)	Bulk		8	RNA-sequencing of murine wildtype and E2F-2 knockout hematopoietic progenitors and mature erythroblasts	Mus musculus	Public on Oct 06, 2016	27795297
ERY000064	GSE97120	Embryonic Fetal Liver (EMFL)	Bulk		8	The super-enhancer derived alncRNA-EC7/Bloodlinc potentiates red blood cell development in trans (RNA-seq)	Mus musculus	Public on Mar 29, 2017	28636939
ERY000065	GSE123510	Cell Line (HUDEP-2)	Bulk		7	Integrated epigenomic and transcriptomic profiling of terminal human erythropoiesis [TMCC2]	Homo sapiens	Public on Mar 31, 2019	31189107
ERY000066	GSE68083	Embryonic Fetal Liver (EMFL)	Bulk		7	TAF10 interacts with the GATA1 transcription factor and controls mouse erythropoiesis	Mus musculus	Public on Apr 21, 2015	25870109
ERY000067	FLB000005	Induced Pluripotent Stem Cells (iPSC), Peripheral Blood (PB), Cord Blood (CB)	Single Cell	50220	6	Single-cell Omics Study of Functional Erythrocyte Regeneration System	Homo sapiens	Unpublished
ERY000068	CRA002445	Embryonic Fetal Liver (EMFL)	Single Cell	353528	6	Comparative analysis of cell lineage differentiation during hepatogenesis in humans and mice at the single-cell transcriptome level	Mus musculus	Public on 2020-08-17	32690901
ERY000069	GSE104447	Embryonic Fetal Liver (EMFL)	Bulk		6	The abundantly expressed microRNA locus miR-144/451 regulates only about 100 target mRNAs during erythroid development [RNA-seq]	Mus musculus	Public on Oct 01, 2018	30971389
ERY000070	GSE105782	Cell Line (HEL)	Bulk		6	N6-methyladenosine mRNA marking promotes selective translation of regulons required for human erythropoiesis[Ribosome Profiling]	Homo sapiens	Public on Aug 12, 2019	31601799
ERY000071	GSE108353	Spleen (SP)	Bulk		6	A Forward Genetic Screen Targeting the Endothelium Reveals a Regulatory Role for the Lipid Kinase Pi4ka in Myelo- and Erythropoiesis [mutant]	Mus musculus	Public on Jan 30, 2018	29386109
ERY000072	GSE110618	Embryonic Fetal Liver (EMFL)	Bulk		6	Ribosome profiling uncovers selective mRNA translation associated with eIF2 phosphorylation in erythroid progenitors	Mus musculus	Public on Feb 01, 2019	29634759
ERY000073	GSE114164	Embryonic Yolk Sac (EMYS), Embryonic Caudal Half (EMCH)	Bulk		6	Transcriptome analysis of nascent hematopoietic cells	Mus musculus	Public on May 03, 2019	36104564
ERY000074	GSE117978	Embryo (EM)	Bulk		6	Erythro-myeloid progenitors contribute endothelial cells to developing blood vessels	Mus musculus	Public on Aug 02, 2018	30258231
ERY000075	GSE119467	Bone Marrow (BM)	Bulk		6	The pluripotency factor NANOG controls primitive hematopoiesis and directly regulates Tal1.	Mus musculus	Public on Feb 20, 2019	30814124
ERY000076	GSE127980	Bone Marrow (BM)	Bulk		6	Transcriptome analysis of erythroblastic island macrophages	Mus musculus	Public on May 31, 2019	31101625
ERY000077	GSE140108	Cord Blood (CB)	Bulk		6	RNA-seq on Enasidenib or DMSO Treated CD71+ Cells from Umbilical Cord Blood (UCB)	Homo sapiens	Public on Nov 08, 2019	31895700
ERY000078	GSE141160	Heart (HEA)	Bulk		6	Transcriptome profiling of purified red blood cells from Nxf1 mutant and control mice [Erythrocytes]	Mus musculus	Public on Mar 04, 2020	32236527
ERY000079	GSE141480	Bone Marrow (BM)	Bulk		6	Interleukin-33 contributes to anemia of chronic inflammation by inhibiting differentiation of erythroid progenitors	Mus musculus	Public on May 15, 2020	32520308
ERY000080	GSE33979	Embryonic Fetal Liver (EMFL)	Bulk		6	Novel roles for Klf1 in regulating the erythroid transcriptome revealed by mRNA-seq	Mus musculus	Public on Apr 01, 2012	22835905
ERY000081	GSE50554	Embryonic Fetal Liver (EMFL)	Bulk		6	RNA-Seq analysis of KLF3 knockout E14.5 TER119+ (erythroid) murine fetal liver cells	Mus musculus	Public on Feb 23, 2014	24946810
ERY000082	GSE63836	Embryonic Fetal Liver (EMFL)	Bulk		6	Synergism between PPARα and glucocorticoid receptor signaling promotes self-renewal of BFU-E erythroid progenitors and increases red cell production [RNA-seq]Synergism between PPARα and glucocorticoid receptor signaling promotes self-renewal of BFU-E erythroid progenitors and increases red cell production [RNA-seq]	Mus musculus	Public on Jun 08, 2015	25970251
ERY000083	GSE67892	Bone Marrow (BM)	Bulk		6	CTCF and CohesinSA-1 Mark Active Promoters and Boundaries of Repressive Chromatin Domains in Primary Human Erythroid Cells [RNA-Seq]	Homo sapiens	Public on Jun 28, 2016	27219007
ERY000084	GSE71421	Cord Blood (CB)	Bulk		6	EHMT1 and EHMT2 inhibition induce fetal hemoglobin expression [RNA-seq]	Homo sapiens	Public on Nov 02, 2015	26320100
ERY000085	GSE83809	Embryo (EM)	Bulk		6	An essential cell cycle regulator drives chromatin condensation in maturing erythroblasts	Mus musculus	Public on Nov 28, 2017	29186677
ERY000086	GSE86865	Embryonic Fetal Liver (EMFL)	Bulk		6	RNA-seq transcriptonal profiling in E13.5 fetal liver erythroid cells from Tfam WT and KO mice	Mus musculus	Public on May 15, 2017	28504707
ERY000087	GSE86910	Bone Marrow (BM)	Bulk		6	RNA-seq transcriptonal profiling in human primary adult erythroid progenitor cells (ProEs) after shRNA-mediated depletion of TFAM and PHB2 expression	Homo sapiens	Public on May 15, 2017	28504707
ERY000088	GSE87710	Other	Bulk		6	Systematic Functional Dissection of Common Genetic Variation Affecting Red Blood Cell Traits [mRNA-Seq]	Homo sapiens	Public on Oct 07, 2016	27259154
ERY000089	GSE96059	Embryonic Fetal Liver (EMFL)	Bulk		6	Next Generation sequencing and quantitative transcriptomic analysis in -77+/+ and -77-/- erythroid precursors	Mus musculus	Public on Sep 19, 2017	28930689
ERY000090	PMID27272188	Cord Blood (CB), Cell Line (K562)	Bulk		6	Transcriptome Analysis for Erythroid Differentiation of Human	Homo sapiens	Public on Jun 6,2016	27272188
ERY000091	GSE150774	Bone Marrow (BM), Cord Blood (CB)	Single Cell	26360	5	Putative Regulators for the Continuum of Erythroid Differentiation Revealed by Single-cell Transcriptome of Human BM and UCB Cells[scRNA-seq]	Homo sapiens	Public on May 25, 2020	32457162
ERY000092	FLB000001	Induced Pluripotent Stem Cells (iPSC)	Bulk		5	Transcriptome Analysis for Erythroid Differentiation of Induced Pluripotent Stem Cells	Homo sapiens	Unpublished
ERY000093	GSE108128	Bone Marrow (BM)	Bulk		5	Impact of ERBB inhibitors on erythroid progenitors	Homo sapiens	Public on Jul 01, 2019	31267104
ERY000094	GSE113874	Bone Marrow (BM), Spleen (SP)	Bulk		5	RNA-Seq analysis of bone marrow and splenic erythroid cells	Mus musculus	Public on Oct 30, 2018	33234577
ERY000095	GSE88841	Bone Marrow (BM)	Bulk		5	Aid is a key regulator of myeloid/erythroid differentiation and DNA methylation in murine hematopoietic stem/progenitor cells (RNA-Seq)	Mus musculus	Public on Oct 01, 2017	28077417
ERY000096	GSE181989	Bone Marrow (BM)	Single Cell	20419	4	Single-cell RNA-seq of bone marrow cells from aplastic anemia patient and healthy donor	Homo sapiens	Public on Aug 15, 2021	35046994
ERY000097	GSE102582	Peripheral Blood (PB)	Bulk		4	Transcriptome profiling of human erythroblast cells knocking down NCOA4	Homo sapiens	Public on Sep 06, 2017	28864529
ERY000098	GSE106537	Cord Blood (CB)	Bulk		4	RNA Sequencing Facilitates Quantitative Analysis of differentially expressed genes after UCA1 knockdown in human erythroid cells	Homo sapiens	Public on Oct 30, 2018	30349036
ERY000099	GSE106566	Cord Blood (CB)	Bulk		4	RNA Sequencing Facilitates Quantitative Analysis of differentially expressed genes after PTBP1 knockdown in human erythroid cells	Homo sapiens	Public on Oct 30, 2018	30349036
ERY000100	GSE118358	Cord Blood (CB)	Bulk		4	Control of human hemoglobin switching by LIN28B-mediated regulation of BCL11A translation [RNA-Seq]	Homo sapiens	Public on Nov 16, 2019	31959994
ERY000101	GSE128648	Peripheral Blood (PB)	Bulk		4	Transcriptome of mature erythrocytes	Homo sapiens	Public on Mar 22, 2019	35976696
ERY000102	GSE32991	Cell Line (H1), Embryonic Fetal Liver (EMFL), Bone Marrow (BM), Peripheral Blood (PB)	Bulk		4	Dynamic transcriptomes during human erythroid differentiation and development	Homo sapiens	Public on Oct 31, 2013	24121002
ERY000103	GSE50708	Embryonic Fetal Liver (EMFL)	Bulk		4	Identification of genes regulated by Rcor1 in CD71+, TER119- erythroid progenitors using mRNA-seq analysis	Mus musculus	Public on Jun 03, 2014	24652990
ERY000104	GSE52126	Embryonic Fetal Liver (EMFL)	Bulk		4	Global discovery of erythroid long non-coding RNAs reveals novel regulators of red cell maturation	Mus musculus	Public on Nov 07, 2013	24200680
ERY000105	GSE71042	Embryonic Fetal Liver (EMFL)	Bulk		4	ADAR1-mediated A-to-I RNA editing is essential for erythropoiesis [RNA-seq]	Mus musculus	Public on Jul 24, 2016	27373493
ERY000106	GSE72286	Embryonic Fetal Liver (EMFL)	Bulk		4	Mtf2-PRC2 control of canonical Wnt signaling is required for definitive erythropoiesis [RNA-Seq]	Mus musculus	Public on Jul 26, 2018	29736258
ERY000107	GSE94301	Cell Line (J2E)	Bulk		4	Direct Targets of pSTAT5 signalling in erythropoiesis	Mus musculus	Public on Sep 06, 2017	28732065,30127368
ERY000108	CRA002066	Induced Pluripotent Stem Cells (iPSC)	Single Cell	10198	3	Mapping Human Pluripotent Stem Cell-Derived Erythroid Differentiation by Single-Cell Transcriptome Analysis	Homo sapiens	Public on Jul 17,2021	34284135
ERY000109	GSE45699	Embryo (EM)	Bulk		3	Transcriptome analysis of the Zebrafish model of Diamond-Blackfan Anemia from RPS19 deficiency via p53-dependent and -independent pathways	Danio rerio	Public on Oct 09, 2013	23990987,26961822
ERY000110	GSE48020	Embryonic Fetal Liver (EMFL)	Bulk		3	Genome-wide ChIP-Seq reveals a dramatic shift in the binding of the transcription factor erythroid Kruppel-like factor during erythrocyte differentiation	Mus musculus	Public on Jun 17, 2013	21900194
ERY000111	GSE54760	Peripheral Blood (PB)	Bulk		3	Orphan nuclear receptor TR4 uses non-equivalent binding sites to regulate gene targets from proximal and distal transcriptional regulatory elements during human definitive erythropoiesis [RNA-seq]	Homo sapiens	Public on Feb 04, 2015	24811540
ERY000112	GSE70674	Cord Blood (CB)	Bulk		3	Genome-wide definition of regulatory elements in hematopoietic stem cell differentiation [RNA-seq (CAGE)]	Homo sapiens	Public on Apr 20, 2016	27095295
ERY000113	GSE93280	Peripheral Blood (PB)	Bulk		3	Long noncoding RNAs transcribed by ERV-9 LTR retrotransposon act in cis to modulate long-range LTR enhancer function [RNA-Seq]	Homo sapiens	Public on Jan 07, 2017	28132025
ERY000114	GSE155843	Peripheral Blood (PB)	Bulk		2	Effect of SB100X-mediated integration on the transcriptome of CD34+ cells	Homo sapiens	Public on Aug 07, 2020	32814708
ERY000115	GSE51326	Embryo (EM)	Bulk		2	Assessment of hematopoietic failure due to RPL11 deficiency in a zebrafish model of Diamond?€?Blackfan anemia by deep sequencing	Danio rerio	Public on Jan 21, 2014	24341334,26961822,26484089
ERY000116	GSE54152	Embryo (EM)	Bulk		2	Systematic Transcriptome Analysis of Zebrafish Model of Diamond-Blackfan Anemia from RPS24 Deficiency (mRNA-Seq)	Danio rerio	Public on May 18, 2015	25189322,26961822
ERY000117	GSE58346	Embryo (EM)	Bulk		2	Transcriptome Analysis Reveals a Comprehensive Regulatory Network Involved in the Zebrafish Model of Diamond-Blackfan Anemia from RPL5 Deficiency [RNA-Seq]	Danio rerio	Public on Feb 10, 2017	26961822
ERY000118	GSE152982	Embryonic trunk	Single Cell	19319	1	Single-cell transcriptomic analysis 30 hpf Zebrafish trunks	Danio rerio	Public on Jun 23, 2020	34234366
